# Rqc1 and other yeast proteins containing highly positively charged sequences are not targets of the RQC complex

**DOI:** 10.1101/849851

**Authors:** Géssica C. Barros, Rodrigo D. Requião, Rodolfo L. Carneiro, Claudio A. Masuda, Mariana H. Moreira, Silvana Rossetto, Tatiana Domitrovic, Fernando L. Palhano

**Author notes:** These authors contributed equally (Géssica C. Barros, Rodrigo D. Requião, Rodolfo L. Carneiro).

## Abstract

Highly positively charged protein segments are known to result in poor translation efficiency. This effect is explained by ribosome stalling caused by electrostatic interactions between the nascent peptide and the negatively charged ribosome exit tunnel, leading to translation termination followed by protein degradation mediated by the RQC complex. These polybasic sequences are mainly studied in the context of artificial reporter systems. Examples of endogenous yeast proteins targeted by the RQC complex are Rqc1, a protein essential for RQC function, and Sdd1. Both contain polybasic sequences that are thought to activate the RQC, leading to protein down-regulation. Here, we investigated whether the RQC complex regulates other endogenous proteins with polybasic sequences. We show by bioinformatics, ribosome profiling data analysis, and western blot that endogenous proteins containing polybasic sequences similar to, or even more positively charged than those of Rqc1 and Sdd1, are not targeted by the RQC complex suggesting that endogenous polybasic sequences are not sufficient to induce this type of regulation. Finally, our results also suggest that Rqc1 is regulated post-translationally by the E3 component of the RQC complex Ltn1, in a manner independent of the RQC complex.
