## Supplemental Table S2 for "Rqc1 and other yeast proteins containing highly positively charged sequences are not targets of the RQC complex"

### Sheet: polybasic group
	genome	polybasic group		Table Analyzed	Translation efficiency
Total number of values	4771	307
Number of excluded values	0	0		Column A	genome
Number of binned values	4771	307		vs.	vs,
				Column B	polybasic group
Minimum	-6.759	-5.3351
25% Percentile	-0.4912	-0.6158		Kolmogorov-Smirnov test
Median	0.0093	-0.1919		P value	0.0002
75% Percentile	0.6122	0.44		Exact or approximate P value?	Approximate
Maximum	4.6046	4.4301		P value summary	***
				Significantly different (P < 0.05)?	Yes
Mean	0.122267	-0.0688857		Kolmogorov-Smirnov D	0.1267
Std. Deviation	0.869999	0.922255
Std. Error of Mean	0.0125955	0.0526359
Lower 95% CI of mean	0.0975743	-0.17246
Upper 95% CI of mean	0.14696	0.0346884
	genome	polybasic group		Table Analyzed	time for translation initiation
Total number of values	4320	283
Number of excluded values	0	0		Column A	genome
Number of binned values	4320	283		vs.	vs,
				Column B	polybasic group
Minimum	10.1774	11.3049
25% Percentile	13.7672	13.9603		Kolmogorov-Smirnov test
Median	14.692	14.7828		P value	0.1554
75% Percentile	15.5874	15.6334		Exact or approximate P value?	Approximate
Maximum	22.6787	19.3683		P value summary	ns
				Significantly different (P < 0.05)?	No
Mean	14.6835	14.8399		Kolmogorov-Smirnov D	0.06935
Std. Deviation	1.47774	1.34127
Std. Error of Mean	0.0224831	0.0797304
Lower 95% CI of mean	14.6394	14.6829
Upper 95% CI of mean	14.7276	14.9968
	genome	polybasic group		Table Analyzed	Kozak score (50pb)
Total number of values	4508	297
Number of excluded values	0	0		Column A	genome
Number of binned values	4508	297		vs.	vs,
				Column B	polybasic group
Minimum	-2.23705	-0.956115
25% Percentile	-0.170069	-0.190386		Kolmogorov-Smirnov test
Median	0.160847	0.11871		P value	0.505
75% Percentile	0.333563	0.31862		Exact or approximate P value?	Approximate
Maximum	2.10676	2.35807		P value summary	ns
				Significantly different (P < 0.05)?	No
Mean	0.0713582	0.0790045		Kolmogorov-Smirnov D	0.04939
Std. Deviation	0.430962	0.42806
Std. Error of Mean	0.0064187	0.0248385
Lower 95% CI of mean	0.0587744	0.030122
Upper 95% CI of mean	0.083942	0.127887
	genome	polybasic group		Table Analyzed	Kozak score
Total number of values	5204	341
Number of excluded values	0	0		Column A	genome
Number of binned values	5204	341		vs.	vs,
				Column B	polybasic group
Minimum	-1.52743	-1.39234
25% Percentile	-0.479915	-0.48857		Kolmogorov-Smirnov test
Median	-0.357534	-0.372732		P value	0.5437
75% Percentile	-0.28063	-0.289626		Exact or approximate P value?	Approximate
Maximum	0.176061	0.0276492		P value summary	ns
				Significantly different (P < 0.05)?	No
Mean	-0.40066	-0.413958		Kolmogorov-Smirnov D	0.04474
Std. Deviation	0.20646	0.199821
Std. Error of Mean	0.00286198	0.0108209
Lower 95% CI of mean	-0.406271	-0.435242
Upper 95% CI of mean	-0.39505	-0.392673
	genome	polybasic group		Table Analyzed	40S 5'UTR
Total number of values	2125	138
Number of excluded values	0	0		Column A	genome
Number of binned values	2125	138		vs.	vs.
				Column B	polybasic group
Minimum	-9.697	-9.265
25% Percentile	-2.874	-2.943		Kolmogorov-Smirnov test
Median	-1	-1		P value	0.948
75% Percentile	0.9662	0.9965		Exact or approximate P value?	Approximate
Maximum	7.562	5.481		P value summary	ns
				Significantly different (P < 0.05)?	No
Mean	-1.118	-1.262		Kolmogorov-Smirnov D	0.04587
Std. Deviation	2.707	2.655
Std. Error of Mean	0.05873	0.226
Lower 95% CI of mean	-1.234	-1.709
Upper 95% CI of mean	-1.003	-0.8153
	genome	polybasic group		Table Analyzed	Codon stabilization coefficient
Total number of values	5204	340
Number of excluded values	0	0		Column A	genome
Number of binned values	5204	340		vs.	vs,
				Column B	polybasic group
Minimum	-0.0683876	-0.065664
25% Percentile	-0.0180064	-0.0195125		Kolmogorov-Smirnov test
Median	-0.0083718	-0.0130448		P value	<0,0001
75% Percentile	0.00880754	-0.0030209		Exact or approximate P value?	Approximate
Maximum	0.151507	0.130531		P value summary	****
				Significantly different (P < 0.05)?	Yes
Mean	0.000896268	-0.00591191		Kolmogorov-Smirnov D	0.1594
Std. Deviation	0.0309067	0.0280727
Std. Error of Mean	0.000428434	0.00152246
Lower 95% CI of mean	5.63582e-05	-0.00890657
Upper 95% CI of mean	0.00173618	-0.00291726

### Sheet: consecutive 6 K R 
	genome	consecutive 6 K/R		Table Analyzed	Translation efficiency
Total number of values	5004	75
Number of excluded values	0	0		Column A	genome
Number of binned values	5004	75		vs.	vs,
				Column B	6 K/R consecutive
Minimum	-6.759	-5.3351
25% Percentile	-0.49575	-0.7387		Kolmogorov-Smirnov test
Median	0.00045	-0.2099		P value	0.1164
75% Percentile	0.60675	0.44		Exact or approximate P value?	Approximate
Maximum	4.6046	2.4455		P value summary	ns
				Significantly different (P < 0.05)?	No
Mean	0.114757	-0.164555		Kolmogorov-Smirnov D	0.1387
Std. Deviation	0.870754	1.05442
Std. Error of Mean	0.0123094	0.121754
Lower 95% CI of mean	0.0906256	-0.407154
Upper 95% CI of mean	0.138889	0.0780446
	genome	consecutive 6 K/R		Table Analyzed	time for translation initiation
Total number of values	4531	71
Number of excluded values	0	0		Column A	genome
Number of binned values	4531	71		vs.	vs,
				Column B	6 K/R consecutive
Minimum	10.1774	12.8842
25% Percentile	13.7948	13.9568		Kolmogorov-Smirnov test
Median	14.6988	14.7985		P value	0.3381
75% Percentile	15.5803	15.815		Exact or approximate P value?	Approximate
Maximum	22.6787	18.4958		P value summary	ns
				Significantly different (P < 0.05)?	No
Mean	14.6886	14.9709		Kolmogorov-Smirnov D	0.1126
Std. Deviation	1.4731	1.24631
Std. Error of Mean	0.0218844	0.14791
Lower 95% CI of mean	14.6456	14.6759
Upper 95% CI of mean	14.7315	15.2659
	genome	consecutive 6 K/R		Table Analyzed	Kozak score (50pb)
Total number of values	4733	71
Number of excluded values	0	0		Column A	genome
Number of binned values	4733	71		vs.	vs,
				Column B	6 K/R consecutive
Minimum	-2.23705	-0.830919
25% Percentile	-0.167702	-0.292247		Kolmogorov-Smirnov test
Median	0.160847	0.00621114		P value	0.11
75% Percentile	0.333299	0.265359		Exact or approximate P value?	Approximate
Maximum	2.35807	1.0653		P value summary	ns
				Significantly different (P < 0.05)?	No
Mean	0.0725792	0.0187483		Kolmogorov-Smirnov D	0.144
Std. Deviation	0.431071	0.410011
Std. Error of Mean	0.00626586	0.0486593
Lower 95% CI of mean	0.0602952	-0.0782997
Upper 95% CI of mean	0.0848632	0.115796
	genome	consecutive 6 K/R		Table Analyzed	Kozak score
Total number of values	5461	83
Number of excluded values	0	0		Column A	genome
Number of binned values	5461	83		vs.	vs,
				Column B	6 K/R consecutive
Minimum	-1.52743	-1.39234
25% Percentile	-0.48025	-0.470185		Kolmogorov-Smirnov test
Median	-0.357534	-0.367691		P value	0.9459
75% Percentile	-0.280839	-0.288036		Exact or approximate P value?	Approximate
Maximum	0.176061	-0.0826235		P value summary	ns
				Significantly different (P < 0.05)?	No
Mean	-0.401368	-0.409016		Kolmogorov-Smirnov D	0.05804
Std. Deviation	0.206034	0.210423
Std. Error of Mean	0.00278807	0.0230969
Lower 95% CI of mean	-0.406834	-0.454963
Upper 95% CI of mean	-0.395903	-0.363069
	genome	consecutive 6 K/R		Table Analyzed	40S 5'UTR
Total number of values	2236	27
Number of excluded values	0	0		Column A	genome
Number of binned values	2236	27		vs.	vs.
				Column B	consecutive 6 K/R
Minimum	-9.697	-4.524
25% Percentile	-2.874	-3.322		Kolmogorov-Smirnov test
Median	-1	-0.9319		P value	0.823
75% Percentile	0.9602	1.585		Exact or approximate P value?	Approximate
Maximum	7.562	3.322		P value summary	ns
				Significantly different (P < 0.05)?	No
Mean	-1.129	-0.9739		Kolmogorov-Smirnov D	0.1219
Std. Deviation	2.708	2.346
Std. Error of Mean	0.05727	0.4514
Lower 95% CI of mean	-1.241	-1.902
Upper 95% CI of mean	-1.017	-0.04606
	genome	consecutive 6 K/R		Table Analyzed	Codon stabilization coefficient
Total number of values	5461	83
Number of excluded values	0	0		Column A	genome
Number of binned values	5461	83		vs.	vs,
				Column B	6 K/R consecutive
Minimum	-0.0683876	-0.0531971
25% Percentile	-0.0180881	-0.0206236		Kolmogorov-Smirnov test
Median	-0.0086189	-0.0141138		P value	0.0034
75% Percentile	0.00807031	-0.0042309		Exact or approximate P value?	Approximate
Maximum	0.151507	0.106984		P value summary	**
				Significantly different (P < 0.05)?	Yes
Mean	0.000622882	-0.00886978		Kolmogorov-Smirnov D	0.1974
Std. Deviation	0.0308661	0.0227533
Std. Error of Mean	0.000417682	0.0024975
Lower 95% CI of mean	-0.000195941	-0.0138381
Upper 95% CI of mean	0.0014417	-0.00390145

### Sheet: 8 K R in 10 aa
	genome	8 K/R in 10 aa		Table Analyzed	Translation efficiency
Total number of values	5000	79
Number of excluded values	0	0		Column A	genome
Number of binned values	5000	79		vs.	vs,
				Column B	8 K/R in 10 aa
Minimum	-6.759	-5.3351
25% Percentile	-0.496175	-0.5799		Kolmogorov-Smirnov test
Median	-0.001	-0.037		P value	0.4468
75% Percentile	0.6045	0.6615		Exact or approximate P value?	Approximate
Maximum	4.6046	2.4455		P value summary	ns
				Significantly different (P < 0.05)?	No
Mean	0.112998	-0.0390747		Kolmogorov-Smirnov D	0.09778
Std. Deviation	0.871535	1.02821
Std. Error of Mean	0.0123254	0.115683
Lower 95% CI of mean	0.0888352	-0.269382
Upper 95% CI of mean	0.137161	0.191233
	genome	8 K/R in 10 aa		Table Analyzed	time for translation initiation
Total number of values	4528	74
Number of excluded values	0	0		Column A	genome
Number of binned values	4528	74		vs.	vs,
				Column B	8 K/R in 10 aa
Minimum	10.1774	11.3049
25% Percentile	13.7969	13.8434		Kolmogorov-Smirnov test
Median	14.7029	14.7574		P value	>0,9999
75% Percentile	15.5874	15.5926		Exact or approximate P value?	Approximate
Maximum	22.6787	17.7941		P value summary	ns
				Significantly different (P < 0.05)?	No
Mean	14.6932	14.676		Kolmogorov-Smirnov D	0.03496
Std. Deviation	1.47216	1.35152
Std. Error of Mean	0.0218777	0.157111
Lower 95% CI of mean	14.6503	14.3629
Upper 95% CI of mean	14.7361	14.9892
	genome	8 K/R in 10 aa		Table Analyzed	Kozak score (50pb)
Total number of values	4726	79
Number of excluded values	0	0		Table Analyzed	Kozak score (50pb)
Number of binned values	4726	79
				Column A	genome
Minimum	-2.23705	-0.937766		vs.	vs,
25% Percentile	-0.16955	-0.244619		Column B	8 K/R in 10 aa
Median	0.160847	0.0247143
75% Percentile	0.333451	0.288642		Kolmogorov-Smirnov test
Maximum	2.10676	2.35807		P value	0.1768
				Exact or approximate P value?	Approximate
Mean	0.0724676	0.0337379		P value summary	ns
Std. Deviation	0.42986	0.482154
Std. Error of Mean	0.00625288	0.0542466
Lower 95% CI of mean	0.060209	-0.0742588
Upper 95% CI of mean	0.0847261	0.141735
	genome	8 K/R in 10 aa		Table Analyzed	Kozak score
Total number of values	5458	86
Number of excluded values	0	0		Column A	genome
Number of binned values	5458	86		vs.	vs,
				Column B	8 K/R in 10 aa
Minimum	-1.52743	-0.918217
25% Percentile	-0.479999	-0.518541		Kolmogorov-Smirnov test
Median	-0.357534	-0.370212		P value	0.863
75% Percentile	-0.280839	-0.290958		Exact or approximate P value?	Approximate
Maximum	0.176061	-0.0582784		P value summary	ns
				Significantly different (P < 0.05)?	No
Mean	-0.401366	-0.408868		Kolmogorov-Smirnov D	0.06531
Std. Deviation	0.206552	0.174615
Std. Error of Mean	0.00279585	0.0188292
Lower 95% CI of mean	-0.406847	-0.446305
Upper 95% CI of mean	-0.395885	-0.37143
	genome	8 K/R in 10 aa		Table Analyzed	40S 5'UTR
Total number of values	2232	27
Number of excluded values	0	0		Column A	genome
Number of binned values	2232	27		vs.	vs,
				Column B	8 K/R in 10 aa
Minimum	-10.8464	-5.88671
25% Percentile	-2.70249	-3.16099		Kolmogorov-Smirnov test
Median	-1	-0.748461		P value	0.96
75% Percentile	0.736966	0.830075		Exact or approximate P value?	Approximate
Maximum	6.33985	7.56224		P value summary	ns
				Significantly different (P < 0.05)?	No
Mean	-1.04258	-0.848677		Kolmogorov-Smirnov D	0.09797
Std. Deviation	2.61053	3.12227
Std. Error of Mean	0.0552563	0.600881
Lower 95% CI of mean	-1.15094	-2.08381
Upper 95% CI of mean	-0.934218	0.386453
	genome	8 K/R in 10 aa		Table Analyzed	Codon stabilization coefficient
Total number of values	5458	86
Number of excluded values	0	0		Column A	genome
Number of binned values	5458	86		vs.	vs,
				Column B	8 K/R in 10 aa
Minimum	-0.0683876	-0.0531971
25% Percentile	-0.0181295	-0.0166946		Kolmogorov-Smirnov test
Median	-0.0087043	-0.00713045		P value	0.8361
75% Percentile	0.00796233	0.00639776		Exact or approximate P value?	Approximate
Maximum	0.151507	0.104493		P value summary	ns
				Significantly different (P < 0.05)?	No
Mean	0.000512566	-0.00153745		Kolmogorov-Smirnov D	0.06743
Std. Deviation	0.0308385	0.0269227
Std. Error of Mean	0.000417423	0.00290315
Lower 95% CI of mean	-0.00030575	-0.00730969
Upper 95% CI of mean	0.00133088	0.00423479

### Sheet: net chatge 12
	genome	net chatge 12		Table Analyzed	Translation efficiency
Total number of values	4925	154
Number of excluded values	0	0		Column A	genome
Number of binned values	4925	154		vs.	vs,
				Column B	net chatge 12
Minimum	-6.759	-5.3351
25% Percentile	-0.49655	-0.5389		Kolmogorov-Smirnov test
Median	0.0011	-0.0869		P value	0.3612
75% Percentile	0.60345	0.786825		Exact or approximate P value?	Approximate
Maximum	4.6046	3.1968		P value summary	ns
				Significantly different (P < 0.05)?	No
Mean	0.112861	0.0393896		Kolmogorov-Smirnov D	0.07557
Std. Deviation	0.86905	1.02813
Std. Error of Mean	0.0123834	0.0828493
Lower 95% CI of mean	0.0885836	-0.124287
Upper 95% CI of mean	0.137138	0.203066
	genome	net chatge 12		Table Analyzed	time for translation initiation
Total number of values	4459	143
Number of excluded values	0	0		Column A	genome
Number of binned values	4459	143		vs.	vs,
				Column B	net chatge 12
Minimum	10.1774	11.3049
25% Percentile	13.7937	13.8556		Kolmogorov-Smirnov test
Median	14.7003	14.7484		P value	0.4001
75% Percentile	15.5927	15.3898		Exact or approximate P value?	Approximate
Maximum	22.6787	19.2147		P value summary	ns
				Significantly different (P < 0.05)?	No
Mean	14.6917	14.7309		Kolmogorov-Smirnov D	0.07601
Std. Deviation	1.47435	1.33715
Std. Error of Mean	0.0220791	0.111818
Lower 95% CI of mean	14.6484	14.5099
Upper 95% CI of mean	14.735	14.952
	genome	net chatge 12		Table Analyzed	Kozak score (50pb)
Total number of values	4652	152
Number of excluded values	0	0		Table Analyzed	Kozak score (50pb)
Number of binned values	4652	152
				Column A	genome
Minimum	-2.23705	-0.937766		vs.	vs,
25% Percentile	-0.17366	-0.105197		Column B	net chatge 12
Median	0.160847	0.160847
75% Percentile	0.331085	0.394732		Kolmogorov-Smirnov test
Maximum	2.10676	2.35807		P value	0.5207
				Exact or approximate P value?	Approximate
Mean	0.0699525	0.127825		P value summary	ns
Std. Deviation	0.430125	0.448084
Std. Error of Mean	0.0063063	0.0363444
Lower 95% CI of mean	0.0575891	0.0560162
Upper 95% CI of mean	0.0823158	0.199635
	genome	net chatge 12		Table Analyzed	Kozak score
Total number of values	5377	167
Number of excluded values	0	0		Column A	genome
Number of binned values	5377	167		vs.	vs,
				Column B	net chatge 12
Minimum	-1.52743	-1.39234
25% Percentile	-0.48025	-0.48025		Kolmogorov-Smirnov test
Median	-0.357534	-0.370451		P value	0.5329
75% Percentile	-0.280839	-0.287246		Exact or approximate P value?	Approximate
Maximum	0.176061	0.0276492		P value summary	ns
				Significantly different (P < 0.05)?	No
Mean	-0.401284	-0.407896		Kolmogorov-Smirnov D	0.0634
Std. Deviation	0.20631	0.199131
Std. Error of Mean	0.00281352	0.0154092
Lower 95% CI of mean	-0.406799	-0.438319
Upper 95% CI of mean	-0.395768	-0.377472
	genome	net chatge 12		Table Analyzed	40S 5'UTR
Total number of values	2186	77
Number of excluded values	0	0		Column A	genome
Number of binned values	2186	77		vs.	vs.
				Column B	net chatge 12
Minimum	-9.697	-9.265
25% Percentile	-2.874	-3.398		Kolmogorov-Smirnov test
Median	-1	-1.874		P value	0.0733
75% Percentile	0.9943	0.6112		Exact or approximate P value?	Approximate
Maximum	7.562	3.969		P value summary	ns
				Significantly different (P < 0.05)?	No
Mean	-1.105	-1.754		Kolmogorov-Smirnov D	0.1491
Std. Deviation	2.702	2.708
Std. Error of Mean	0.05778	0.3086
Lower 95% CI of mean	-1.218	-2.369
Upper 95% CI of mean	-0.9918	-1.14
	genome	net chatge 12		Table Analyzed	Codon stabilization coefficient
Total number of values	5377	167
Number of excluded values	0	0		Column A	genome
Number of binned values	5377	167		vs.	vs,
				Column B	net chatge 12
Minimum	-0.0683876	-0.037121
25% Percentile	-0.018131	-0.0177192		Kolmogorov-Smirnov test
Median	-0.0086155	-0.0115743		P value	0.032
75% Percentile	0.00799209	0.00178608		Exact or approximate P value?	Approximate
Maximum	0.151507	0.130531		P value summary	*
				Significantly different (P < 0.05)?	Yes
Mean	0.000463868	0.00102483		Kolmogorov-Smirnov D	0.113
Std. Deviation	0.0306458	0.0349386
Std. Error of Mean	0.000417928	0.00270363
Lower 95% CI of mean	-0.00035544	-0.0043131
Upper 95% CI of mean	0.00128318	0.00636276

### Sheet: poly (A) 10
	genome	poly (A) 10		Table Analyzed	Translation efficiency
Total number of values	4983	96
Number of excluded values	0	0		Column A	genome
Number of binned values	4983	96		vs.	vs,
				Column B	poly (A) 10
Minimum	-6.759	-5.3351
25% Percentile	-0.4946	-0.700625		Kolmogorov-Smirnov test
Median	0.0056	-0.3786		P value	<0,0001
75% Percentile	0.6122	0.11725		Exact or approximate P value?	Approximate
Maximum	4.6046	4.4301		P value summary	****
				Significantly different (P < 0.05)?	Yes
Mean	0.117657	-0.253959		Kolmogorov-Smirnov D	0.2316
Std. Deviation	0.871088	0.962735
Std. Error of Mean	0.01234	0.0982588
Lower 95% CI of mean	0.0934651	-0.449028
Upper 95% CI of mean	0.141849	-0.058891
	genome	poly (A) 10		Table Analyzed	time for translation initiation
Total number of values	4515	87
Number of excluded values	0	0		Column A	genome
Number of binned values	4515	87		vs.	vs,
				Column B	poly (A) 10
Minimum	10.1774	12.2098
25% Percentile	13.7871	14.2425		Kolmogorov-Smirnov test
Median	14.7007	14.7828		P value	0.0414
75% Percentile	15.5873	15.6431		Exact or approximate P value?	Approximate
Maximum	22.6787	19.3683		P value summary	*
				Significantly different (P < 0.05)?	Yes
Mean	14.6876	14.9682		Kolmogorov-Smirnov D	0.1507
Std. Deviation	1.46991	1.46543
Std. Error of Mean	0.0218757	0.15711
Lower 95% CI of mean	14.6447	14.6559
Upper 95% CI of mean	14.7305	15.2805
	genome	poly (A) 10		Table Analyzed	Kozak score (50pb)
Total number of values	4716	88
Number of excluded values	0	0		Column A	genome
Number of binned values	4716	88		vs.	vs,
				Column B	poly (A) 10
Minimum	-2.23705	-0.956115
25% Percentile	-0.16828	-0.227075		Kolmogorov-Smirnov test
Median	0.160847	0.0922031		P value	0.1697
75% Percentile	0.333347	0.295092		Exact or approximate P value?	Approximate
Maximum	2.35807	1.03632		P value summary	ns
				Significantly different (P < 0.05)?	No
Mean	0.0724243	0.0374493		Kolmogorov-Smirnov D	0.1195
Std. Deviation	0.431411	0.395991
Std. Error of Mean	0.00628209	0.0422127
Lower 95% CI of mean	0.0601084	-0.0464531
Upper 95% CI of mean	0.0847401	0.121352
	genome	poly (A) 10		Table Analyzed	Kozak score
Total number of values	5432	112
Number of excluded values	0	0		Column A	genome
Number of binned values	5432	112		vs.	vs,
				Column B	poly (A) 10
Minimum	-1.52743	-1.16218
25% Percentile	-0.479915	-0.506794		Kolmogorov-Smirnov test
Median	-0.357534	-0.387475		P value	0.2569
75% Percentile	-0.280682	-0.300251		Exact or approximate P value?	Approximate
Maximum	0.176061	-0.0893956		P value summary	ns
				Significantly different (P < 0.05)?	No
Mean	-0.400854	-0.431995		Kolmogorov-Smirnov D	0.09665
Std. Deviation	0.206098	0.203935
Std. Error of Mean	0.00279637	0.01927
Lower 95% CI of mean	-0.406336	-0.47018
Upper 95% CI of mean	-0.395372	-0.39381
	genome	poly (A) 10		Table Analyzed	40S 5'UTR
Total number of values	2226	37
Number of excluded values	0	0		Column A	genome
Number of binned values	2226	37		vs.	vs.
				Column B	poly (A) 10
Minimum	-9.697	-5.322
25% Percentile	-2.874	-2.423		Kolmogorov-Smirnov test
Median	-1	-0.8938		P value	0.2727
75% Percentile	0.9625	1		Exact or approximate P value?	Approximate
Maximum	7.562	5.481		P value summary	ns
				Significantly different (P < 0.05)?	No
Mean	-1.136	-0.6087		Kolmogorov-Smirnov D	0.1653
Std. Deviation	2.708	2.435
Std. Error of Mean	0.05739	0.4003
Lower 95% CI of mean	-1.248	-1.42
Upper 95% CI of mean	-1.023	0.2031
	genome	poly (A) 10		Table Analyzed	Codon stabilization coefficient
Total number of values	5432	112
Number of excluded values	0	0		Column A	genome
Number of binned values	5432	112		vs.	vs,
				Column B	poly (A) 10
Minimum	-0.0683876	-0.065664
25% Percentile	-0.0179687	-0.0228245		Kolmogorov-Smirnov test
Median	-0.00848055	-0.0171284		P value	<0,0001
75% Percentile	0.00845097	-0.0102442		Exact or approximate P value?	Approximate
Maximum	0.151507	0.057265		P value summary	****
				Significantly different (P < 0.05)?	Yes
Mean	0.000836643	-0.0167793		Kolmogorov-Smirnov D	0.3257
Std. Deviation	0.0309301	0.0140537
Std. Error of Mean	0.000419663	0.00132795
Lower 95% CI of mean	1.39352e-05	-0.0194107
Upper 95% CI of mean	0.00165935	-0.0141479

### Sheet: inhibitory codon pairs (ICP)
	genome	inhibitory pairs		Table Analyzed	Translation efficiency
Total number of values	3445	1635
Number of excluded values	0	0		Column A	genome
Number of binned values	3445	1635		vs.	vs,
				Column B	inhibitory pairs
Minimum	-6.759	-2.4886
25% Percentile	-0.24375	-0.769		Kolmogorov-Smirnov test
Median	0.2668	-0.4548		P value	<0,0001
75% Percentile	0.83805	-0.0602		Exact or approximate P value?	Approximate
Maximum	4.6046	2.4455		P value summary	****
				Significantly different (P < 0.05)?	Yes
Mean	0.34758	-0.389145		Kolmogorov-Smirnov D	0.4219
Std. Deviation	0.886365	0.592976
Std. Error of Mean	0.0151014	0.0146649
Lower 95% CI of mean	0.317971	-0.417909
Upper 95% CI of mean	0.377189	-0.360381
	genome	inhibitory pairs		Table Analyzed	time for translation initiation
Total number of values	3074	1529
Number of excluded values	0	0		Column A	genome
Number of binned values	3074	1529		vs.	vs,
				Column B	inhibitory pairs
Minimum	10.1774	11.0587
25% Percentile	13.4824	14.4651		Kolmogorov-Smirnov test
Median	14.4194	15.2366		P value	<0,0001
75% Percentile	15.2718	16.0529		Exact or approximate P value?	Approximate
Maximum	22.6787	21.4227		P value summary	****
				Significantly different (P < 0.05)?	Yes
Mean	14.4019	15.2786		Kolmogorov-Smirnov D	0.2711
Std. Deviation	1.48176	1.25679
Std. Error of Mean	0.0267254	0.032141
Lower 95% CI of mean	14.3495	15.2155
Upper 95% CI of mean	14.4543	15.3416
	genome	inhibitory pairs		Table Analyzed	Kozak score (50pb)
Total number of values	3279	1526
Number of excluded values	0	0		Column A	genome
Number of binned values	3279	1526		vs.	vs,
				Column B	inhibitory pairs
Minimum	-2.03638	-2.23705
25% Percentile	-0.110496	-0.29881		Kolmogorov-Smirnov test
Median	0.160847	0.0414006		P value	<0,0001
75% Percentile	0.362516	0.272885		Exact or approximate P value?	Approximate
Maximum	2.35807	2.10676		P value summary	****
				Significantly different (P < 0.05)?	Yes
Mean	0.110154	-0.0105159		Kolmogorov-Smirnov D	0.1351
Std. Deviation	0.415023	0.451993
Std. Error of Mean	0.00724772	0.0115706
Lower 95% CI of mean	0.0959433	-0.0332117
Upper 95% CI of mean	0.124364	0.01218
	genome	inhibitory pairs		Table Analyzed	Kozak score
Total number of values	3800	1745
Number of excluded values	0	0		Column A	genome
Number of binned values	3800	1745		vs.	vs,
				Column B	inhibitory pairs
Minimum	-1.52743	-1.44913
25% Percentile	-0.449035	-0.538547		Kolmogorov-Smirnov test
Median	-0.347475	-0.394436		P value	<0,0001
75% Percentile	-0.269107	-0.298635		Exact or approximate P value?	Approximate
Maximum	0.176061	0.176061		P value summary	****
				Significantly different (P < 0.05)?	Yes
Mean	-0.38336	-0.440933		Kolmogorov-Smirnov D	0.154
Std. Deviation	0.196925	0.219632
Std. Error of Mean	0.00319454	0.00525772
Lower 95% CI of mean	-0.389623	-0.451245
Upper 95% CI of mean	-0.377097	-0.430621
	genome	inhibitory pairs		Table Analyzed	40S 5'UTR
Total number of values	1770	493
Number of excluded values	0	0		Column A	genome
Number of binned values	1770	493		vs.	vs.
				Column B	inhibitory pairs
Minimum	-9.697	-5.966
25% Percentile	-3.181	-1.585		Kolmogorov-Smirnov test
Median	-1.444	0.2756		P value	<0.0001
75% Percentile	0.585	1.585		Exact or approximate P value?	Approximate
Maximum	7.562	5.744		P value summary	****
				Significantly different (P < 0.05)?	Yes
Mean	-1.464	0.08294		Kolmogorov-Smirnov D	0.233
Std. Deviation	2.719	2.271
Std. Error of Mean	0.06462	0.1023
Lower 95% CI of mean	-1.591	-0.118
Upper 95% CI of mean	-1.338	0.2839
	genome	inhibitory pairs		Table Analyzed	Codon stabilization coefficient
Total number of values	3800	1745
Number of excluded values	0	0		Column A	genome
Number of binned values	3800	1745		vs.	vs,
				Column B	inhibitory pairs
Minimum	-0.065664	-0.0683876
25% Percentile	-0.0146252	-0.0218281		Kolmogorov-Smirnov test
Median	-0.0030386	-0.015857		P value	<0,0001
75% Percentile	0.0181484	-0.00892255		Exact or approximate P value?	Approximate
Maximum	0.151507	0.0749496		P value summary	****
				Significantly different (P < 0.05)?	Yes
Mean	0.00725683	-0.0142866		Kolmogorov-Smirnov D	0.3854
Std. Deviation	0.0340974	0.012675
Std. Error of Mean	0.000553133	0.000303423
Lower 95% CI of mean	0.00617236	-0.0148817
Upper 95% CI of mean	0.00834129	-0.0136915
