## Supplemental Table S3 for "Rqc1 and other yeast proteins containing highly positively charged sequences are not targets of the RQC complex"

### Sheet: Sheet1
Spearman Correlation
	Translation efficiency	Time for translation initiation	Kozak score 50 nt	Kozak score	40S 5'UTR	Codon stabilization coefficient
Translation efficiency	1	-0.552217	0.251052	0.215069	-0.472471	0.527138
Time for translation initiation	-0.552217	1	-0.184405	-0.126134	0.238902	-0.61156
Kozak score 50 nt	0.251052	-0.184405	1	0.279324	-0.178992	0.202001
Kozak score	0.215069	-0.126134	0.279324	1	-0.120794	0.186716
40S 5'UTR	-0.472471	0.238902	-0.178992	-0.120794	1	-0.365314
Codon stabilization coefficient	0.527138	-0.61156	0.202001	0.186716	-0.365314	1
p values
	Translation efficiency	Time for translation initiation	Kozak score 50 nt	Kozak score	40S 5'UTR	Codon stabilization coefficient
Translation efficiency		0	0	0	0	0
Time for translation initiation	0		0	0	0	0
Kozak score 50 nt	0	0		0	0	0
Kozak score	0	0	0		8.20365e-09	0
40S 5'UTR	0	0	0	8.20365e-09		0
Codon stabilization coefficient	0	0	0	0	0
sample size
	Translation efficiency	Time for translation initiation	Kozak score 50 nt	Kozak score	40S 5'UTR	Codon stabilization coefficient
Translation efficiency		4542	4652	5051	2238	5051
Time for translation initiation	4542		4276	4603	2086	4603
Kozak score 50 nt	4652	4276		4805	2219	4805
Kozak score	5051	4603	4805		2263	5545
40S 5'UTR	2238	2086	2219	2263		2263
Codon stabilization coefficient	5051	4603	4805	5545	2263
